# FISHNET: A Network-based Tool for Analyzing Gene-level P-values to Identify Significant Genes Missed by Standard Methods

**DOI:** 10.1101/2025.01.29.635546

**Authors:** Sandeep Acharya, Vaha Akbary Moghaddam, Wooseok J. Jung, Yu S. Kang, Shu Liao, Michael A. Province, Michael R. Brent

## Abstract

FISHNET uses prior biological knowledge, represented as gene interaction networks and gene function annotations, to identify genes that do not meet the genome-wide significance threshold but replicate nonetheless. Its input is gene-level P-values from any source, including omicsWAS, aggregation of GWAS P-values, CRISPR screens, or differential expression analysis. It is based on the idea that genes whose P-values are low due to sampling error are distributed randomly across networks and functions, so genes with suggestive P-values that cluster in densely connected subnetworks and share common functions are less likely to reflect sampling error and more likely to replicate. FISHNET combines network and function analysis with permutation-based P-value thresholds to identify a small set of exceptional genes that we call FISHNET genes.

Applied to 11 cardiovascular risk traits, FISHNET identified 19 gene-trait relationships that missed genome-wide significance thresholds but, nonetheless, replicated in an independent cohort. The replication rate of FISHNET genes matched or exceeded that of other genes with similar P-values. FISHNET identified a novel association between *RUNX1* expression and HDL that is supported by experimental evidence that *RUNX1* promotes white fat browning, which increases HDL cholesterol levels. FISHNET also identified an association between *LTB* expression and BMI that is supported by experimental evidence that higher LTB expression increases BMI via activation of the LTβR pathway. Both associations failed genome-wide significance thresholds, highlighting FISHNET’s ability to uncover meaningful relationships missed by traditional methods. FISHNET software is freely available at https://doi.org/10.5281/zenodo.14765850.
