## Supplementary material for "FISHNET: A Network-based Tool for Analyzing Gene-level P-values to Identify Significant Genes Missed by Standard Methods": Supplementary Table 1.xlsx

### Sheet: Sheet1
Category	GWAS Trait	Usecase	Study	Reference	#SNPs	Original Dataset (Choobdar et al., 2019)	Sample_Size (Case/Control when applicable)	Dataset_ID
Psychiatric	Bipolar disorder	Discovery	PGC	PGC, Nat Genet (2011)	2427220	EUR.pgc.bip.full.2012-04.txt.gz	7481/9250	1D
Psychiatric	Bipolar disorder	Replication	PGC	PGC, Lancet (2013)	1233533	EUR.pgc.cross.BIP11.2013-05.txt.gz	33332/27888	1R
Anthropometric	BMI	Discovery	GIANT	Speliotes et al., Nat Genet (2010)	2471516	EUR.GIANT_BMI_Speliotes2010_publicrelease_HapMapCeuFreq_eqtl.txt.gz	123865	2D
Anthropometric	BMI	Replication	GIANT	Locke et al., Nature (2015)	2554637	EUR.GIANT.BMI.SNP_gwas_mc_merge_nogc.tbl.uniq.txt.gz	234069	2R
Anthropometric	BMI (female)	Discovery	GIANT	Randall et al., PLOS Genetics (2013)	2736849	EUR.GIANT_Randall2013PlosGenet_stage1_publicrelease_HapMapCeuFreq_BMI_WOMEN.txt.gz	73137	3D
Anthropometric	BMI (female)	Replication	GIANT	Locke et al., Nature (2015)	2494584	EUR.GIANT.BMI.Women_SNP_gwas_mc_merge_nogc.tbl.uniq.txt.gz	171977	3R
Anthropometric	BMI (male)	Discovery	GIANT	Randall et al., PLOS Genetics (2013)	2736849	EUR.GIANT_Randall2013PlosGenet_stage1_publicrelease_HapMapCeuFreq_BMI_MEN.txt.gz	60586	4D
Anthropometric	BMI (male)	Replication	GIANT	Locke et al., Nature (2015)	2477630	EUR.GIANT.BMI.Men_SNP_gwas_mc_merge_nogc.tbl.uniq.txt.gz	152893	4R
Cardiovascular	Coronary Artery Disease	Discovery*	C4D	C4D, Nat Genet (2011)	540232	EUR.ASN.C4D_CAD_discovery_metaanalysis_update.CAD.txt.gz	15420/15062	5D
Cardiovascular	Coronary Artery Disease	Replication*	CARDIoGRAM	Schunkert et al, Nature Genetics (2011)	2420360	EUR.CARDIoGRAM_gwas_results.CAD.txt.gz	22233/64752	5R
Glycemic	Fasting Glucose	Discovery	MAGIC	Dupuis et al., Nat Genet (2010)	2470476	EUR.MAGIC.FastingGlucose.txt.gz	46816	7D
Glycemic	Fasting Glucose	Replication	MAGIC	Manning et al., Nat Genet (2012)	2628879	EUR.MAGIC_Manning_et_al_FastingGlucose_MainEffect.txt.gz	58074	7R
Lipids	HDL Cholesterol	Discovery	Kathiresan2009	Kathiresan et al., Nat Genet (2009)	2582940	EUR.Kathiresan2009.HDL.txt.gz	19840	8D1
Lipids	HDL Cholesterol	Discovery2	CARDIoGRAM	Teslovich et al, Nature (2010)	2692429	EUR.CARDIoGRAM_2010_lipids.HDL_ONE.txt.gz	99990	8D2
Lipids	HDL Cholesterol	Replication	GLGC	Willer et al., Nat Genet (2013)	2447441	EUR.GLGC.jointGwasMc_HDL.txt.gz	188577	8R
Anthropometric	Height	Discovery	GIANT	Allen et al., Nature (2010)	2469635	EUR.GIANT_HEIGHT_LangoAllen2010_publicrelease_HapMapCeuFreq_eqtl.txt.gz	133653	9D
Anthropometric	Height	Replication	GIANT	Wood et al., Nat Genet (2014)	2550858	EUR.GIANT_HEIGHT_Wood_et_al_2014_publicrelease_HapMapCeuFreq.txt.gz	253288	9R
Anthropometric	Hip Circumference (Male)	Discovery	GIANT	Randall et al., PLOS Genetics (2013)	2725729	EUR.GIANT_Randall2013PlosGenet_stage1_publicrelease_HapMapCeuFreq_HIP_MEN.txt.gz	34942	10D
Anthropometric	Hip Circumference (Male)	Replication	GIANT	Shungin et al., Nature (2015)	2213802	EUR.GIANT_2015_HIP_MALES_EUR.txt.gz	93480	10R
Anthropometric	Hip Circumference (Female)	Discovery	GIANT	Randall et al., PLOS Genetics (2013)	2725729	EUR.GIANT_Randall2013PlosGenet_stage1_publicrelease_HapMapCeuFreq_HIP_WOMEN.txt.gz	43316	11D
Anthropometric	Hip Circumference (Female)	Replication	GIANT	Shungin et al., Nature (2015)	2213802	EUR.GIANT_2015_HIP_FEMALES_EUR.txt.gz	116742	11R
Lipids	LDL Cholesterol	Discovery	Kathiresan2009	Kathiresan et al., Nat Genet (2009)	2582940	EUR.Kathiresan2009.LDL.txt.gz	19840	12D1
Lipids	LDL Cholesterol	Discovery2	CARDIoGRAM	Teslovich et al, Nature (2010)	2692564	EUR.CARDIoGRAM_2010_lipids.LDL_ONE.txt.gz	95454	12D2
Lipids	LDL Cholesterol	Replication	GLGC	Willer et al., Nat Genet (2013)	2437751	EUR.GLGC.jointGwasMc_LDL.txt.gz	188577	12R
Macular Degeneration	Macular Degeneration	Discovery	AMDgene	Fritsche et al, Nat Genet (2013)	12023830	EUR.AMDGene2013.Advanced_v_Controls.txt.gz	7600/50000	13D
Macular Degeneration	Macular Degeneration	Replication	AMDgenomics	Fritsche et al., Nat Genet (2015)	2422875	EUR.Fritsche_2015_AdvancedAMD.txt.gz	16144/17832	13R
Immune	Rheumatoid arthritis	Discovery	Stahl2010	Stahl et al., Nat Genet (2010)	2556271	EUR.RA_GWASmeta2_20090505.txt.gz	5539/20160	14D
Immune	Rheumatoid arthritis	Replication	Okada2014	Okada et al., Nature (2014)	6446682	EUR.Okada2014.RA_GWASmeta_European_v2.txt.gz	19234/61565	14R
Lipids	Total Cholesterol	Discovery	CARDIoGRAM	Teslovich et al, Nature (2010)	2692413	EUR.CARDIoGRAM_2010_lipids.TC_ONE.txt.gz	100184	15D
Lipids	Total Cholesterol	Replication	GLGC	Willer et al., Nat Genet (2013)	2446981	EUR.GLGC.jointGwasMc_TC.txt.gz	188577	15R
Lipids	Triglycerides	Discovery	Kathiresan2009	Kathiresan et al., Nat Genet (2009)	2582938	EUR.Kathiresan2009.TG.txt.gz	19840	16D1
Lipids	Triglycerides	Discovery2	CARDIoGRAM	Teslovich et al, Nature (2010)	2692560	EUR.CARDIoGRAM_2010_lipids.TG_ONE.txt.gz	96598	16D2
Lipids	Triglycerides	Replication	GLGC	Willer et al., Nat Genet (2013)	2439432	EUR.GLGC.jointGwasMc_TG.txt.gz	188577	16R
Anthropometric	WC (female)	Discovery	GIANT	Randall et al., PLOS Genetics (2013)	2740358	EUR.GIANT_Randall2013PlosGenet_stage1_publicrelease_HapMapCeuFreq_WC_WOMEN.txt.gz	45192	19D
Anthropometric	WC (female)	Replication	GIANT	Shungin et al., Nature (2015)	2444354	EUR.GIANT_2015_WC_FEMALES_EUR.txt.gz	116742	19R
Anthropometric	WC (male)	Discovery	GIANT	Randall et al., PLOS Genetics (2013)	2745517	EUR.GIANT_Randall2013PlosGenet_stage1_publicrelease_HapMapCeuFreq_WC_MEN.txt.gz	36231	20D
Anthropometric	WC (male)	Replication	GIANT	Shungin et al., Nature (2015)	2302004	EUR.GIANT_2015_WC_MALES_EUR.txt.gz	93480	20R
Anthropometric	WHR (female)	Discovery	GIANT	Randall et al., PLOS Genetics (2013)	2738276	EUR.GIANT_Randall2013PlosGenet_stage1_publicrelease_HapMapCeuFreq_WHR_WOMEN.txt.gz	42969	21D
Anthropometric	WHR (female)	Replication	GIANT	Shungin et al., Nature (2015)	2466101	EUR.GIANT_2015_WHR_FEMALES_EUR.txt.gz	116742	21R
Anthropometric	WHR (male)	Discovery	GIANT	Randall et al., PLOS Genetics (2013)	2743313	EUR.GIANT_Randall2013PlosGenet_stage1_publicrelease_HapMapCeuFreq_WHR_MEN.txt.gz	34629	22D
Anthropometric	WHR (male)	Replication	GIANT	Shungin et al., Nature (2015)	2207529	EUR.GIANT_2015_WHR_MALES_EUR.txt.gz	93480	22R
Psychiatric	Schizophrenia	Discovery	PGC	Ripke et al., Nat Genet (2013)	9898078	EUR.scz.swe.pgc1.results.v3.txt.gz	5351/6509	23D
Psychiatric	Schizophrenia	Replication	PGC	PGC, Nature (2014)	9444230	EUR.pgc.scz2.2014.txt.gz	32405/42221	23R
