## Supplementary material for "FISHNET: A Network-based Tool for Analyzing Gene-level P-values to Identify Significant Genes Missed by Standard Methods": Supplementary Table 4.xlsx

### Sheet: in
Genes	TWAS p-value : LLFS	TWAS p-value : FHS	Trait	Bon. Significant in LLFS
SERPINA1	0.00032	3.05975e-05	BMI	False
DUSP2	1.1e-10	1.45548e-09	BMI	True
TLR5	3.1e-05	1.60909e-06	BMI	False
LTB	6.4e-06	4.21802e-05	BMI	False
CD22	0.00023	0.000441285	BMI	False
BIRC3	5.1e-07	2.171e-05	BMI	True
TNF	0.00018	2.02816e-06	BMI	False
IL18R1	3.7e-05	0.000398302	BMI	False
MMP8	9.3e-06	0.000515461	BMI	False
CX3CR1	6.7e-12	3.97893e-09	BMI	True
EDA	0.0008	6.29506e-06	BMI	False
CCR6	7e-06	1.04217e-05	BMI	False
PEA15	0.0012	1.49258e-05	BMI	False
FFAR2	1.2e-08	3.61686e-07	BMI	True
PTGER2	2.1e-08	6.2486e-07	BMI	True
CLEC4E	0.0051	0.000400632	BMI	False
UBE2J1	1.8e-06	1.58062e-05	BMI	True
FLT3	0.0027	0.000171153	BMI	False
HCK	1.9e-09	2.75101e-07	BMI	True
RUNX1	0.00022	4.17095e-07	HDL	False
GATA2	5.4e-26	5.30495e-14	HDL	True
CD180	3.7e-05	0.000476501	HDL	False
GCA	0.007	6.41874e-05	HDL	False
SREBF2	2.3e-10	2.94231e-10	HDL	True
MS4A3	4.1e-08	5.55698e-08	HDL	True
CD1D	0.016	0.00151832	FVC	False
RUNX1	3.1e-07	2.49466e-05	Triglycerides	True
LTB	0.00012	0.000194036	Triglycerides	False
GATA2	8.3e-83	1.22794e-33	Triglycerides	True
CD244	0.0022	0.000128717	Triglycerides	False
SREBF2	4e-08	5.21603e-05	Triglycerides	True
MS4A3	5.5e-24	0.374407	Triglycerides	True
TCN1	3.8e-07	5.07612e-05	Triglycerides	True
ITGAM	0.012	0.00072812	Pulse	False
