## Supplementary material for "FISHNET: A Network-based Tool for Analyzing Gene-level P-values to Identify Significant Genes Missed by Standard Methods": Supplementary_Table_3.xlsx

### Sheet: Sheet1
Trait	Network	Module Detection Algorithm	FISHNET Gene	Reproduced	Replicated
11D	GEO coex	RW	KDM3B	FALSE	TRUE
12D1	GEO coex	RW	NR0B2	TRUE	TRUE
12D1	GEO coex	RW	NPC1L1	TRUE	TRUE
12D1	GEO coex	RW	C8A	FALSE	FALSE
12D2	GEO coex	RW	NPC1L1	TRUE	TRUE
12D2	GEO coex	RW	CPN1	TRUE	TRUE
12D2	GEO coex	RW	NR0B2	TRUE	TRUE
14D	GEO coex	RW	REL	TRUE	TRUE
14D	GEO coex	RW	TRAF1	TRUE	TRUE
14D	GEO coex	RW	CD40	TRUE	TRUE
14D	GEO coex	RW	IL15	TRUE	TRUE
14D	GEO coex	RW	IRF5	TRUE	TRUE
15D	GEO coex	RW	NPC1L1	TRUE	TRUE
15D	GEO coex	RW	CPN1	TRUE	TRUE
15D	GEO coex	RW	NR0B2	TRUE	TRUE
5D	GEO coex	RW	CALCRL	FALSE	FALSE
5D	GEO coex	RW	JCAD	FALSE	TRUE
5D	GEO coex	RW	ZFPM2	FALSE	FALSE
5D	GEO coex	RW	TEK	FALSE	FALSE
12D2	GEO coex	MO	NPC1L1	TRUE	TRUE
12D2	GEO coex	MO	CPN1	TRUE	TRUE
12D2	GEO coex	MO	SLC17A2	TRUE	TRUE
12D2	GEO coex	MO	HPR	TRUE	TRUE
12D2	GEO coex	MO	NR0B2	TRUE	TRUE
12D2	GEO coex	MO	MTTP	TRUE	TRUE
14D	GEO coex	MO	ICAM1	TRUE	TRUE
14D	GEO coex	MO	BATF	TRUE	FALSE
14D	GEO coex	MO	CD40	TRUE	TRUE
14D	GEO coex	MO	TRAF1	TRUE	TRUE
14D	GEO coex	MO	TNIP2	TRUE	TRUE
14D	GEO coex	MO	CD3G	FALSE	FALSE
14D	GEO coex	MO	UBASH3A	TRUE	TRUE
14D	GEO coex	MO	PRKCQ	TRUE	TRUE
14D	GEO coex	MO	ICOS	TRUE	TRUE
14D	GEO coex	MO	ETS1	TRUE	TRUE
14D	GEO coex	MO	CD28	TRUE	TRUE
15D	GEO coex	MO	NR0B2	TRUE	TRUE
15D	GEO coex	MO	NPC1L1	TRUE	TRUE
15D	GEO coex	MO	HPR	TRUE	TRUE
15D	GEO coex	MO	CPN1	TRUE	TRUE
15D	GEO coex	MO	MTTP	TRUE	TRUE
15D	GEO coex	MO	SLC17A2	TRUE	TRUE
2D	GEO coex	MO	OSR2	FALSE	FALSE
2D	GEO coex	MO	HOXA5	TRUE	TRUE
2D	GEO coex	MO	HOXA10	TRUE	TRUE
2D	GEO coex	MO	HOXA6	TRUE	TRUE
2D	GEO coex	MO	HOXA11	TRUE	TRUE
2D	GEO coex	MO	HOXB3	TRUE	TRUE
2D	GEO coex	MO	SHOX2	TRUE	TRUE
2D	GEO coex	MO	HOXB5	TRUE	TRUE
2D	GEO coex	MO	HOXA7	TRUE	TRUE
5D	GEO coex	MO	FLT1	FALSE	TRUE
5D	GEO coex	MO	CDH5	FALSE	FALSE
5D	GEO coex	MO	ENPEP	FALSE	FALSE
5D	GEO coex	MO	JCAD	FALSE	TRUE
5D	GEO coex	MO	ZFPM2	FALSE	FALSE
5D	GEO coex	MO	KDR	FALSE	FALSE
5D	GEO coex	MO	CALCRL	FALSE	FALSE
5D	GEO coex	MO	TEK	FALSE	FALSE
8D2	GEO coex	MO	MT1F	TRUE	TRUE
8D2	GEO coex	MO	MT1G	TRUE	TRUE
8D2	GEO coex	MO	MT1X	TRUE	TRUE
8D2	GEO coex	MO	MT1E	TRUE	TRUE
14D	GEO coex	KB	CD3G	FALSE	FALSE
14D	GEO coex	KB	CD28	TRUE	TRUE
14D	GEO coex	KB	PRKCQ	TRUE	TRUE
14D	GEO coex	KB	TXK	TRUE	TRUE
14D	GEO coex	KB	UBASH3A	TRUE	TRUE
14D	GEO coex	KB	ICOS	TRUE	TRUE
14D	GEO coex	KB	TRAF1	TRUE	TRUE
14D	GEO coex	KB	CCR6	TRUE	TRUE
14D	GEO coex	KB	CD40	TRUE	TRUE
15D	GEO coex	KB	MTTP	TRUE	TRUE
15D	GEO coex	KB	AKR1C4	TRUE	TRUE
15D	GEO coex	KB	PLG	TRUE	TRUE
15D	GEO coex	KB	ADH6	FALSE	FALSE
15D	GEO coex	KB	NPC1L1	TRUE	TRUE
16D2	GEO coex	KB	ITPKA	FALSE	TRUE
16D2	GEO coex	KB	ADH6	FALSE	FALSE
16D2	GEO coex	KB	SULT2A1	FALSE	FALSE
16D2	GEO coex	KB	AKR1C4	FALSE	TRUE
16D2	GEO coex	KB	SLC2A2	FALSE	TRUE
16D2	GEO coex	KB	NPC1L1	FALSE	TRUE
3D	GEO coex	KB	LRRTM2	FALSE	TRUE
3D	GEO coex	KB	CADPS	FALSE	FALSE
3D	GEO coex	KB	GRIA2	FALSE	TRUE
10D	STRING	RW	WNT7A	FALSE	FALSE
10D	STRING	RW	WNT9B	FALSE	TRUE
10D	STRING	RW	WNT4	FALSE	FALSE
10D	STRING	RW	WNT8A	FALSE	FALSE
10D	STRING	RW	WNT8B	FALSE	TRUE
10D	STRING	RW	AXIN1	FALSE	TRUE
10D	STRING	RW	WLS	FALSE	FALSE
11D	STRING	RW	COQ4	FALSE	FALSE
11D	STRING	RW	PDSS2	FALSE	FALSE
11D	STRING	RW	PSMC6	FALSE	FALSE
11D	STRING	RW	UCHL1	FALSE	FALSE
11D	STRING	RW	PSMA6	FALSE	TRUE
11D	STRING	RW	RNF185	FALSE	FALSE
11D	STRING	RW	PSMD3	FALSE	FALSE
11D	STRING	RW	SPDYA	FALSE	FALSE
11D	STRING	RW	PSMD2	FALSE	TRUE
12D2	STRING	RW	GSTA2	TRUE	TRUE
12D2	STRING	RW	GSTM1	TRUE	TRUE
12D2	STRING	RW	GSTA5	TRUE	FALSE
12D2	STRING	RW	GSTA1	TRUE	TRUE
12D2	STRING	RW	GSTM3	TRUE	TRUE
12D2	STRING	RW	GSTM2	TRUE	TRUE
12D2	STRING	RW	DHRS9	FALSE	TRUE
12D2	STRING	RW	UGT1A4	FALSE	FALSE
12D2	STRING	RW	CYP1A2	FALSE	FALSE
12D2	STRING	RW	UGT1A3	FALSE	FALSE
12D2	STRING	RW	UGT1A10	FALSE	TRUE
12D2	STRING	RW	UGT1A7	FALSE	TRUE
12D2	STRING	RW	UGT1A6	FALSE	TRUE
12D2	STRING	RW	UGT1A8	FALSE	TRUE
12D2	STRING	RW	UGT1A1	FALSE	FALSE
12D2	STRING	RW	UGT1A5	FALSE	FALSE
12D2	STRING	RW	UGT1A9	FALSE	TRUE
14D	STRING	RW	TRAF6	TRUE	TRUE
14D	STRING	RW	TRAF1	TRUE	TRUE
15D	STRING	RW	UGT1A4	TRUE	TRUE
15D	STRING	RW	UGT1A9	TRUE	TRUE
15D	STRING	RW	DHRS9	TRUE	TRUE
15D	STRING	RW	UGT1A5	TRUE	TRUE
15D	STRING	RW	UGT1A7	TRUE	TRUE
15D	STRING	RW	UGT1A8	TRUE	TRUE
15D	STRING	RW	UGT1A1	TRUE	TRUE
15D	STRING	RW	UGT1A3	TRUE	TRUE
15D	STRING	RW	CYP1A2	TRUE	TRUE
15D	STRING	RW	UGT1A10	TRUE	TRUE
15D	STRING	RW	UGT1A6	TRUE	TRUE
15D	STRING	RW	APOH	FALSE	FALSE
15D	STRING	RW	ORM2	TRUE	FALSE
15D	STRING	RW	PLG	TRUE	TRUE
15D	STRING	RW	ORM1	TRUE	TRUE
15D	STRING	RW	F12	TRUE	TRUE
1D	STRING	RW	UGT1A3	TRUE	FALSE
1D	STRING	RW	UGT1A1	FALSE	FALSE
1D	STRING	RW	CYP2C19	TRUE	FALSE
1D	STRING	RW	UGT1A5	TRUE	FALSE
1D	STRING	RW	UGT1A7	TRUE	FALSE
1D	STRING	RW	CYP2C18	TRUE	FALSE
1D	STRING	RW	HSD11B2	FALSE	FALSE
1D	STRING	RW	UGT1A4	TRUE	FALSE
1D	STRING	RW	UGT1A8	TRUE	FALSE
1D	STRING	RW	UGT1A9	TRUE	FALSE
1D	STRING	RW	PRXL2B	TRUE	TRUE
1D	STRING	RW	UGT1A10	TRUE	FALSE
1D	STRING	RW	UGT1A6	TRUE	FALSE
1D	STRING	RW	PCDHA7	FALSE	FALSE
1D	STRING	RW	PCDHA8	FALSE	FALSE
1D	STRING	RW	PCDHA5	FALSE	FALSE
1D	STRING	RW	PCDHA3	FALSE	FALSE
1D	STRING	RW	PCDHA6	FALSE	FALSE
1D	STRING	RW	PCDHA10	FALSE	FALSE
1D	STRING	RW	PCDHA11	FALSE	FALSE
1D	STRING	RW	PCDHA4	FALSE	FALSE
1D	STRING	RW	PCDHA9	FALSE	FALSE
22D	STRING	RW	PCDHGA3	FALSE	FALSE
22D	STRING	RW	PCDHGC5	FALSE	FALSE
22D	STRING	RW	PCDHGA11	FALSE	FALSE
22D	STRING	RW	PCDHGC4	FALSE	FALSE
22D	STRING	RW	PCDHGB7	FALSE	FALSE
22D	STRING	RW	PCDHGC3	FALSE	FALSE
22D	STRING	RW	PCDHGA2	FALSE	FALSE
22D	STRING	RW	PCDHGA9	FALSE	FALSE
22D	STRING	RW	PCDHGA1	FALSE	FALSE
22D	STRING	RW	PCDHGA12	FALSE	FALSE
22D	STRING	RW	PCDHGB6	FALSE	FALSE
22D	STRING	RW	PCDHGA10	FALSE	FALSE
22D	STRING	RW	KBTBD13	FALSE	FALSE
22D	STRING	RW	KBTBD8	FALSE	FALSE
23D	STRING	RW	PCDH17	FALSE	FALSE
23D	STRING	RW	PCDHA5	TRUE	TRUE
23D	STRING	RW	PCDHA8	TRUE	TRUE
23D	STRING	RW	PCDHA7	TRUE	TRUE
23D	STRING	RW	PCDHA6	TRUE	TRUE
23D	STRING	RW	PCDHA3	TRUE	TRUE
23D	STRING	RW	PCDHA4	TRUE	TRUE
23D	STRING	RW	PCDHA9	TRUE	TRUE
7D	STRING	RW	CYP2C19	FALSE	FALSE
7D	STRING	RW	CYP2C18	FALSE	FALSE
7D	STRING	RW	RDH16	FALSE	FALSE
7D	STRING	RW	HSD17B6	FALSE	FALSE
7D	STRING	RW	CYP2C8	FALSE	FALSE
7D	STRING	RW	CYP2C9	FALSE	FALSE
7D	STRING	RW	HSD11B2	FALSE	FALSE
10D	STRING	MO	DEFA5	FALSE	TRUE
10D	STRING	MO	DEFA6	FALSE	FALSE
10D	STRING	MO	DEFA4	FALSE	FALSE
11D	STRING	MO	PIGY	FALSE	FALSE
14D	STRING	MO	PRKCQ	TRUE	TRUE
14D	STRING	MO	CD3G	FALSE	FALSE
14D	STRING	MO	CD3D	FALSE	FALSE
14D	STRING	MO	CD28	TRUE	TRUE
14D	STRING	MO	LAT	TRUE	TRUE
15D	STRING	MO	UGT1A9	FALSE	TRUE
15D	STRING	MO	DHRS9	FALSE	TRUE
15D	STRING	MO	UGT1A10	FALSE	TRUE
15D	STRING	MO	CYP1A2	FALSE	TRUE
15D	STRING	MO	UGT1A7	FALSE	TRUE
15D	STRING	MO	UGT1A4	FALSE	TRUE
15D	STRING	MO	UGT1A6	FALSE	TRUE
15D	STRING	MO	UGT1A5	FALSE	TRUE
15D	STRING	MO	CYP26A1	FALSE	FALSE
15D	STRING	MO	ALDH1A2	FALSE	TRUE
15D	STRING	MO	CYP26C1	FALSE	FALSE
15D	STRING	MO	UGT1A8	FALSE	TRUE
15D	STRING	MO	UGT1A1	FALSE	TRUE
15D	STRING	MO	UGT1A3	FALSE	TRUE
16D1	STRING	MO	OR4C15	FALSE	FALSE
16D1	STRING	MO	OR5D16	FALSE	FALSE
16D1	STRING	MO	OR13C8	FALSE	FALSE
16D1	STRING	MO	OR5M11	FALSE	FALSE
16D1	STRING	MO	OR4A15	FALSE	FALSE
16D1	STRING	MO	OR4C11	FALSE	FALSE
16D1	STRING	MO	OR13C4	FALSE	FALSE
16D1	STRING	MO	OR4A16	FALSE	FALSE
16D1	STRING	MO	OR1S1	FALSE	FALSE
16D1	STRING	MO	OR5M10	FALSE	FALSE
16D1	STRING	MO	OR8S1	FALSE	FALSE
16D1	STRING	MO	OR5M1	FALSE	FALSE
1D	STRING	MO	UGT1A10	FALSE	FALSE
1D	STRING	MO	RETSAT	FALSE	TRUE
1D	STRING	MO	UGT1A3	FALSE	FALSE
1D	STRING	MO	UGT1A8	FALSE	FALSE
1D	STRING	MO	UGT1A1	FALSE	FALSE
1D	STRING	MO	UGT1A9	FALSE	FALSE
1D	STRING	MO	UGT1A4	FALSE	FALSE
1D	STRING	MO	UGT1A7	FALSE	FALSE
1D	STRING	MO	HSD11B2	FALSE	FALSE
1D	STRING	MO	UGT1A5	FALSE	FALSE
1D	STRING	MO	UGT1A6	FALSE	FALSE
1D	STRING	MO	CYP2C18	FALSE	FALSE
1D	STRING	MO	DAND5	FALSE	FALSE
1D	STRING	MO	MAP2K2	FALSE	FALSE
1D	STRING	MO	MAPK1	FALSE	TRUE
1D	STRING	MO	AKT1	FALSE	FALSE
1D	STRING	MO	MAPK10	FALSE	TRUE
1D	STRING	MO	RAF1	FALSE	FALSE
1D	STRING	MO	MMP9	FALSE	FALSE
20D	STRING	MO	DEFA5	FALSE	TRUE
8D2	STRING	MO	MYL4	FALSE	FALSE
8D2	STRING	MO	TNNC2	FALSE	TRUE
8D2	STRING	MO	TPM1	FALSE	TRUE
8D2	STRING	MO	TCAP	FALSE	TRUE
8D2	STRING	MO	AHCYL1	FALSE	TRUE
8D2	STRING	MO	TNNC1	FALSE	TRUE
10D	STRING	KB	DEFA1	FALSE	FALSE
10D	STRING	KB	DEFA5	FALSE	TRUE
10D	STRING	KB	DEFA4	FALSE	FALSE
10D	STRING	KB	DEFA6	FALSE	FALSE
11D	STRING	KB	PIGY	FALSE	FALSE
11D	STRING	KB	PIGH	FALSE	FALSE
11D	STRING	KB	PYURF	FALSE	FALSE
12D2	STRING	KB	UGT1A10	TRUE	TRUE
12D2	STRING	KB	UGT1A7	TRUE	TRUE
12D2	STRING	KB	UGT1A4	TRUE	TRUE
12D2	STRING	KB	UGT1A9	TRUE	TRUE
12D2	STRING	KB	UGT1A3	TRUE	TRUE
12D2	STRING	KB	UGT1A5	TRUE	TRUE
12D2	STRING	KB	UGT1A1	FALSE	FALSE
12D2	STRING	KB	UGT1A6	TRUE	TRUE
14D	STRING	KB	PHF19	FALSE	TRUE
14D	STRING	KB	MTF2	FALSE	TRUE
14D	STRING	KB	PHF1	FALSE	FALSE
14D	STRING	KB	CD209	TRUE	TRUE
14D	STRING	KB	ICAM5	TRUE	TRUE
14D	STRING	KB	ICAM4	TRUE	TRUE
14D	STRING	KB	CLEC4M	TRUE	FALSE
14D	STRING	KB	ICAM3	TRUE	TRUE
14D	STRING	KB	ICAM2	FALSE	FALSE
15D	STRING	KB	UGT1A7	TRUE	TRUE
15D	STRING	KB	UGT1A5	TRUE	TRUE
15D	STRING	KB	UGT1A9	TRUE	TRUE
15D	STRING	KB	UGT1A4	TRUE	TRUE
15D	STRING	KB	UGT1A6	TRUE	TRUE
15D	STRING	KB	UGT1A10	TRUE	TRUE
15D	STRING	KB	UGT1A1	TRUE	TRUE
15D	STRING	KB	UGT1A3	TRUE	TRUE
1D	STRING	KB	UGT1A7	TRUE	FALSE
1D	STRING	KB	UGT1A10	TRUE	FALSE
1D	STRING	KB	UGT1A9	TRUE	FALSE
1D	STRING	KB	UGT1A5	TRUE	FALSE
1D	STRING	KB	UGT1A4	TRUE	FALSE
1D	STRING	KB	UGT1A3	TRUE	FALSE
1D	STRING	KB	UGT1A1	FALSE	FALSE
1D	STRING	KB	UGT1A6	TRUE	FALSE
1D	STRING	KB	PCDHA9	FALSE	FALSE
1D	STRING	KB	PCDHA10	FALSE	FALSE
1D	STRING	KB	PCDHA3	FALSE	FALSE
1D	STRING	KB	PCDHA11	FALSE	FALSE
1D	STRING	KB	PCDHA7	FALSE	FALSE
1D	STRING	KB	PCDHA1	FALSE	FALSE
1D	STRING	KB	PCDHA8	FALSE	FALSE
1D	STRING	KB	PCDHA5	FALSE	FALSE
20D	STRING	KB	DEFA5	FALSE	TRUE
20D	STRING	KB	DEFA1	FALSE	TRUE
21D	STRING	KB	HOXC13	TRUE	TRUE
21D	STRING	KB	HOXC9	TRUE	TRUE
21D	STRING	KB	HOXC11	TRUE	TRUE
21D	STRING	KB	HOXC10	TRUE	TRUE
22D	STRING	KB	PCDHGA1	FALSE	FALSE
22D	STRING	KB	PCDHGC5	FALSE	FALSE
22D	STRING	KB	PCDHGA9	FALSE	FALSE
22D	STRING	KB	PCDHGA3	FALSE	FALSE
22D	STRING	KB	PCDHGA2	FALSE	FALSE
22D	STRING	KB	PCDHGB6	FALSE	FALSE
22D	STRING	KB	PCDHGA10	FALSE	FALSE
22D	STRING	KB	PCDHGC4	FALSE	FALSE
22D	STRING	KB	KRT85	FALSE	FALSE
22D	STRING	KB	KRT81	FALSE	TRUE
22D	STRING	KB	KRT35	FALSE	FALSE
22D	STRING	KB	KRT83	FALSE	TRUE
22D	STRING	KB	KRT75	FALSE	FALSE
22D	STRING	KB	KRT5	FALSE	FALSE
22D	STRING	KB	KRT82	FALSE	FALSE
22D	STRING	KB	KRT6B	FALSE	FALSE
22D	STRING	KB	KRT6A	FALSE	FALSE
22D	STRING	KB	KRT84	FALSE	FALSE
2D	STRING	KB	HOXB3	TRUE	TRUE
2D	STRING	KB	HOXB2	TRUE	TRUE
2D	STRING	KB	HOXA6	TRUE	TRUE
2D	STRING	KB	HOXA5	TRUE	TRUE
2D	STRING	KB	HOXB4	TRUE	TRUE
2D	STRING	KB	HOXA7	TRUE	TRUE
3D	STRING	KB	WFDC6	FALSE	TRUE
3D	STRING	KB	WFDC8	FALSE	TRUE
3D	STRING	KB	EPPIN-WFDC6	FALSE	TRUE
16D2	InWeb	RW	TRIP4	TRUE	FALSE
16D2	InWeb	RW	NR0B2	TRUE	TRUE
16D2	InWeb	RW	THRB	TRUE	TRUE
16D2	InWeb	RW	HNF1A	FALSE	FALSE
16D2	InWeb	RW	SREBF1	TRUE	TRUE
16D2	InWeb	RW	NR2E3	TRUE	TRUE
16D2	InWeb	RW	PPARG	TRUE	TRUE
14D	InWeb	MO	ICAM1	TRUE	TRUE
14D	InWeb	MO	ICAM4	TRUE	TRUE
14D	InWeb	MO	ICAM2	FALSE	FALSE
14D	InWeb	MO	CD209	TRUE	FALSE
14D	InWeb	MO	CLEC4M	TRUE	FALSE
14D	InWeb	MO	ICAM3	TRUE	TRUE
14D	InWeb	MO	ACKR4	FALSE	TRUE
14D	InWeb	MO	CCL21	FALSE	TRUE
14D	InWeb	MO	CXCR5	FALSE	TRUE
14D	InWeb	MO	CCL27	FALSE	FALSE
14D	InWeb	MO	CCL19	FALSE	TRUE
9D	InWeb	MO	REC8	FALSE	TRUE
9D	InWeb	MO	PDS5B	FALSE	TRUE
10D	InWeb	KB	DEFA4	FALSE	FALSE
10D	InWeb	KB	DEFA6	FALSE	FALSE
10D	InWeb	KB	DEFA5	FALSE	TRUE
16D2	InWeb	KB	PPARG	TRUE	TRUE
16D2	InWeb	KB	NR0B2	TRUE	TRUE
16D2	InWeb	KB	THRB	TRUE	TRUE
16D2	InWeb	KB	TRIP4	TRUE	FALSE
1D	InWeb	KB	PCDHA3	FALSE	FALSE
1D	InWeb	KB	PCDHA2	FALSE	FALSE
1D	InWeb	KB	PCDHA5	FALSE	FALSE
1D	InWeb	KB	PCDHA8	FALSE	FALSE
1D	InWeb	KB	PCDHA6	FALSE	FALSE
1D	InWeb	KB	PCDHA9	FALSE	FALSE
1D	InWeb	KB	PCDHA1	FALSE	FALSE
1D	InWeb	KB	PCDHA11	FALSE	FALSE
20D	InWeb	KB	DEFA5	FALSE	TRUE
23D	InWeb	KB	PCDHA1	TRUE	TRUE
23D	InWeb	KB	PCDHA9	TRUE	TRUE
23D	InWeb	KB	PCDHA3	TRUE	TRUE
23D	InWeb	KB	PCDHA5	TRUE	TRUE
23D	InWeb	KB	PCDHA6	TRUE	TRUE
23D	InWeb	KB	PCDHA8	TRUE	TRUE
23D	InWeb	KB	PCDHA2	TRUE	TRUE
8D1	InWeb	KB	PPY	FALSE	TRUE
8D1	InWeb	KB	PYY	FALSE	TRUE
Total	3	3	375	162	200
