## Supplementary material for "FISHNET: A Network-based Tool for Analyzing Gene-level P-values to Identify Significant Genes Missed by Standard Methods": Table 1.xlsx

### Sheet: Sheet1
Genes	Trait	Bon. Significant in LLFS (p ≤ 3.5 × 10-6)
PTGER2 , FFAR2, CX3CR1, HCK, BIRC3, UBE2J1, DUSP2	BMI	True
TNF, LTB, FLT3, CD22, CLEC4E, MMP8, TLR5, CCR6, SERPINA1, EDA, IL18R1,PEA15	BMI	False
MS4A3, SREBF2, GATA2	HDL	True
CD180, GCA, RUNX1	HDL	False
	Pulse	True
ITGAM	Pulse	False
TCN1, MS4A3, SREBF2, RUNX1,GATA2	Triglycerides	True
LTB, CD244	Triglycerides	False
	FVC	True
CD1D	FVC	False
